# Engineered ketocarotenoid biosynthesis in the polyextremophilic red microalga *Cyanidioschyzon merolae* 10D

**DOI:** 10.1101/2023.02.27.530181

**Authors:** Mark Seger, Fakhriyya Mammadova, Melany Villegas-Valencia, Bárbara Bastos de Freitas, Clarissa Chang, Iona Isachsen, Haley Hemstreet, Fatimah Abualsaud, Malia Boring, Peter J. Lammers, Kyle J. Lauersen

**Author notes:** Arizona State University, 7418 Innovation Way South, Mesa, AZ 85212, United States. King Abdullah University of Science and Technology (KAUST), Thuwal 23955-6900, Kingdom of Saudi Arabia.

## Abstract

The polyextremophilic Cyanidiales are eukaryotic red microalgae with promising biotechnological properties arising from their low pH and elevated temperature requirements which can minimize culture contamination at scale. *Cyanidioschyzon merolae* 10D is a cell wall deficient species with a fully sequenced genome that is amenable to nuclear transgene integration by targeted homologous recombination. *C. merolae* maintains a minimal carotenoid profile and here, we sought to determine its capacity for ketocarotenoid accumulation mediated by heterologous expression of a green algal β-carotene ketolase (BKT) and hydroxylase (CHYB). To achieve this, a synthetic transgene expression cassette system was built to integrate and express *Chlamydomonas reinhardtii* (*Cr*) sourced enzymes by fusing native *C. merolae* transcription, translation and chloroplast targeting signals to codon-optimized coding sequences. Chloramphenicol resistance was used to select for the integration of synthetic linear DNAs into a neutral site within the host genome. *Cr*BKT expression caused accumulation of canthaxanthin and adonirubin as major carotenoids while co-expression of *Cr*BKT with *Cr*CHYB generated astaxanthin as the major carotenoid in *C. merolae*. Unlike green algae and plants, ketocarotenoid accumulation in *C. merolae* did not reduce total carotenoid contents, but chlorophyll a reduction was observed. Light intensity affected global ratios of all pigments but not individual pigment compositions and phycocyanin contents were not markedly different between parental strain and transformants. Continuous illumination was found to encourage biomass accumulation and all strains could be cultivated in simulated summer conditions from two different extreme desert environments. Our findings present the first example of carotenoid metabolic engineering in a red eukaryotic microalga and open the possibility for use of *C. merolae* 10D for simultaneous production of phycocyanin and ketocarotenoid pigments.
