## Supplemental Data S1 - Sequence information for "Engineered ketocarotenoid biosynthesis in the polyextremophilic red microalga *Cyanidioschyzon merolae* 10D"

### Sheet: supp tble 1
	Table S1 List of Sequences used to construct transformation plasmids:
	No.		Name		Function		Gene name		Gene ID		Source		Modified*		Sequence**		Size (bp)		Reference(s)
	1		HR-L Left Homology arm (Gene + neutral site)		Integration		Glycogen Phosphorylase		CMD 184C		C. merolae 10D		S.M		CTCATCATCGGCACTATGGACGGAGCGAACATTGAAATCCGAGAAGAAATCGGGCCGGAGAACATCTTTATTTTCGGTCTGTTGGCTCAAGAAGTTGACCAGGCGCGCAATGAACTCAAGTACCATGGCTGGAAATGTACCGATGGGCGCTTCCAGAACGCACTGGGTCAGCTCAGTCGCGGTATGTACTGCGGTCAAGACACTTTTCAGGAAATTGTACGAGCCCTCGATCCAGCCAACGACTACTACCTGATCAGTCGCGACTTTACCTCGTATATGGAAGCCCAGGATCGCGTCGACGCTGCCTATAGGGACCAGCGCTCGTGGCTGGCTAAGTGTATTGTGAGCACGGCTCGCATGGGTAAGTTCAGTTCTGATCGCAGTATCCATGAGTACGCG…		550		Fujiwara et al. 2013
	2		HR-R Right Homology arm (Gene + neutral site)		Integration		TATA-Box Binding Protein-Associated Factor 13		CMD 185C		C. merolae 10D		S.M.		GAAACCGCTCAGCGACCAAGCGAtTCGAGCTCGCCACCTCGTCGCGTGGTtTCGTCGATGACCTCCTTCATCGCTACCAAGTAGTTCACGCGACGCAACTTGCGCAGgTCTTTTCTCAGAAGAAACCTCAGGTCACTCACATCGGGGTACTTTCGGCCgCGCGTGTTCGCAACTTCAACACAGCGCTGCACGACAGCGGTGAGGTACGTCCGCAACAAGTCCTCGACAAGCTCAGCCGTATCACGCCGCGGCTGCCGCGCATCCCCGAAACCGTACAGCATCTGGCGAATTTCATTCTGGAATAAGCGCTTCGAAGCGTCcTCTTCGGGGTCGTTCGCGAAAAAAGCATCCCAGTCGTTTCCATCGCTGGACTGCATCGCACTCGCCGACTCGGTTCCT…		550		Fujiwara et al. 2013
	3		p-cPCC		Promoter		Phycocyanin-Associated Rod Linker Protein		CMP 166C		C. merolae 10D		S.M.		CACTAGcCCGGTGAACTCGGCCGGTCAGCCAAATCCTCCACCCGGAAGGTTCGCACCGTCACTGCAGCGAGCGCAGTCCAAGCcTCTAGGCGCGGTAGGCGTGCAGGATGCGCGTCCAATTCGGCAAGATGCGCTGCCGGCATGCCCGCCCATGTGTCGGACCCATTCCGTGCAAGCGAGGCACGTCGAGCGATTTGGGGCGCGTGCATAGGCCCGCGCACGATGAATGATCTGGTTGCATGCGTACACAAACAGGACTTTTCTGACCATGATgTCCCTATTCGGACATGACGCATCGCGCACTTCCGCAACACCTCGTTGCTGGGCGCAGCCGGCCGCGGCACCTCGCGAGCACGCCGGCCTCGGCAGCGCGAGCGCATTAGCGAGATCcCCGACGAC…		500		Fujiwara et al. 2019
	4		p-aPCC		Promoter		Allophycocyanin-Associated Rod Linker Protein		CMO 250C		C. merolae 10D		S.M.		CGACGAGAACGTATAAGGAGTGCGCACGGCGTTTTGTTACAATACCGATAGATGAGTTTCGAACATCGCATTCACACCATGAGCGGGGGCGCACGCTCCAGAGAGTGGAGATGGAAAAGTGCCAGCGGAGCCCTGAGGATGCAAAAAAGTACGGACCGCTGACGGAAGgGCAAATGGAAAGGAGGGCGAAACTTCGAGGGCTACTTGCATTAGTAAGTACAACCAACGATGGTAAGAAACGTATGGAGTTTGCGAACCGAGACTTTAACGCTGCCATCAATATCAGGAGATGTGCGGTGCTGGAGACGAGgCCTCCAGAGTGAACAAGAAGGTACTTTTTTGGACAACCTTCTAAGGTCGAACTATATGAGATAAAATTGGAAGAAGTAGTTGGTGGCC…		600		Fujiwara et al. 2017
	5		ctp-aPCC		Transit Peptide		Allophycocyanin-Associated Rod Linker Protein		CMO 250C		C. merolae 10D		C.O.		TTCGTGCAAACGTCGTTCTTCGGCACGGGCGTGAAGGCGTCGGCGAAGTCGGCGGAGTCGCAGCGCTGCCTGGCGCACTCGTCGTGGTCGGTGCGCATGACGGGCTACGACATGAACGGCTCGTCGGCGGGCAACCTGGGCCCGCGCCGCATCAAGTCGTCGGGCGTGGCGAACGac		177		Fujiwara et al. 2017
	6		ctp-DNAGyrB		Transit Peptide		DNA Gyrase B		CMH 166C		C. merolae 10D		C.O.		AACGCGACGTAcGCtTTCGTGTCGACGATCGGCGTGGGCTGCGGCTCGTACTGGTCGGGCACGTGCCTGTGCCGCTCGTCGTCGCGCGAGCGCCCGAACGCGCCGAAGCTGTCGTCGCGCTGGCCGCAGCGCGGCGCGCTGCTGTGCTCGGGCGTGGAGCAGGTGCAGCCGGTGCCGGGCTTCCGCGACTCGACGGCGTCGAACGCGAACACGTTCCCGAAGTCGGGCTCGGAGTACACGGCGGcg		246		Moriyama et al. 2014
	7		cds-CAT		Selectable Marker		Chloramphenicol Acetyltransferase		K01998.1		S. aureus		C.O.		AACTTCAACAAGATCGACCTGGACAACTGGAAGCGCAAGGAAATCTTCAACCACTACCTGAACCAGCAGACGACGTTCTCGATCACGACGGAGATCGACATCTCGGTGCTGTACCGCAACATCAAGCAGGAGGGCTACAAGTTCTACCCGGCGTTCATCTTCCTGGTGACGCGCGTGATCAACTCGAACACGGCGTTCCGCACGGGCTACAACTCGGACGGCGAGCTGGGCTACTGGGACAAGCTGGAGCCGCTGTACACGATCTTCGACGGCGTGAGCAAGACGTTCTCGGGCATCTGGACGCCGGTGAAGAACGACTTCAAGGAGTTCTACGACCTGTACCTGTCGGACGTGGAGAAGTACAACGGCTCGGGCAAGCTGTTCCCAAAGACGCCGATC…		645		Zienkiewiez et al. 2017
	8		cds-YFP		Selectable Marker		mVENUS; Yellow Fluorescent Protein		DQ092360		A. vicotria		C.O.		GTGTCGAAGGGCGAGGAGCTGTTCACGGGCGTGGTGCCGATCCTGGTGGAGCTGGACGGCGACGTGAACGGCCACAAGTTCTCGGTGTCGGGCGAGGGCGAGGGCGACGCGACGTACGGCAAGCTGACGCTGAAGCTGATCTGCACGACGGGCAAGCTGCCGGTGCCGTGGCCGACGCTGGTGACGACGCTGGGCTACGGCCTGCAGTGCTTCGCGCGCTACCCGGACCACATGAAGCAGCACGACTTCTTCAAGTCGGCGATGCCGGAGGGCTACGTGCAGGAGCGCACGATCTTCTTCAAGGACGACGGCAACTACAAGACGCGCGCGGAGGTGAAGTTCGAGGGCGACACGCTGGTGAACCGCATCGAGCTGAAGGGCATCGACTTCAAGGAGGAC…		714		Kremers et al. 2006
	9		cds-Cr BKT		Gene of interest		Beta-Carotene Ketolase		AY860820.1		C. reinhardtii		C.O.		GGCCCAGGCATCCAGCCAACGTCGGCGCGCCCGTGCTCGCGCACGAAGCACTCGCGCTTCGCGCTGCTGGCGGCGGCGCTGACGGCGCGCCGCGTGAAGCAGTTCACGAAGCAGTTCCGCTCGCGCCGCATGGCGGAGGACATCCTGAAGCTGTGGCAGCGCCAGTACCACCTGCCGCGCGAGGACTCGGACAAGCGCACGCTGCGCGAGCGCGTGCACCTGTACCGCCCGCCGCGCTCGGACCTGGGCGGCATCGCGGTGGCGGTGACGGTGATCGCGCTGTGGGCGACGCTGTTCGTGTACGGCCTGTGGTTCGTGAAGCTGCCGTGGGCGCTGAAGGTGGGCGAGACGGCCACGTCGTGGGCGACGATCGCGGCGGTGTTCTTCTCGCTGGAGTTC…		990		Perozeni et al. 2020
	10		cds-Cr CHYb		Gene of interest		Beta-Carotene Hydroxylase		XM_001698646.2		C. reinhardtii		C.O.		CTGGCAAGCCGCCCAGCAGTGGCACTGGGTGCACGCGCACAACCACAAGTGCTGCGCCCAACGCTGGTGCCACGCCCAGGTATGGTGAGCAACCTGCGCCTGCAACCAGTGAAAGTGGCAGATCCAATTGTGGCAAGCGAGACGAGCCAAGTGATGGAGGCACCACAAGAGAAAAAACTGAGCGAGTTCGAGCTGAAACGCCTGGAGCGCAAACAACAACGCGCACAAGAGGCAGCAACGTATAAATTCAGCGCAATTGCAGCAACGGTGCTGGTGCTGAGCATTGCAGTGGTGGCAACGTATTATCGCTTCGCATGGCATTTCGCAGAGGATGGTGATCTGCCAGTGGATGAGATGGCAGCAACGCTGCTGCTGGTGTTCGGTGGTATGTTCGGTATG…		885		Perozeni et al. 2020
	11		tag-FLAG		Tag		FLAG		N.A.		Synthetic		C.O.		GACTACAAGGACGACGACGACAAG		24		Hopp et al. 1988
	12		tag-Strrep II		Tag		STREP II		N.A.		Synthetic		C.O.		TGGtcgCACCCGCAGTTCGAGAAG		24		Schmidt et al. 2007
	13		t-β-TUB		Terminator		β-Tubulin 3'UTR		CMN263C		C. merolae 10D		N.A.		TAAACTAGCTATTTATCTGGTACATATCATTCATAAGCACATGTTTTTGCGTTGAAACCCGGTAAAACACTCATGACGTTTTGTGTTGAATTGCAACCAGCACGTTATCGACCAGCTCTCGAACAAAACATCGCTTTATACGGGAGAAGTTGCTGCGGTATTGACCAGAGCGTACGAAAACTTGTGCAGGCAAAAAGTGT		200		Fujiwara et al. 2017
	14		t-NOS		Terminator		Nopaline Synthase		MK078637.1		A. tumefaciens		S.M.		GATCGTTCAAACATTTGGCAATAAAGTTTCTTAAGATTGAATCCTGTTGCCGGTCTTGCGATGATTATCcTATAATTTCTGTTGAATTACGTTAAGCATGTAATAATTAACATGTAATGCATGACGTTATTTATGAGATGGGTTTTTATGATTAGAGTCCCGCAATTATACATTTAATACGCGATAGAAAACAAAATATAGCGCGCAAACTAGGATAAATTATCGCGCGCGGTGTCATCTATGTTACTAGAtc		253		Sumiya et al. 2014
	*Sequences were modified during the construction of transformation plasmids: Silent Mutations (S.M.); Codon Optimization using C. merolae 10D Codon table from KazUSA (C.O.); and unmodified (N.A., Not Applicable). **Single nucleotide mutations were introduced into the sequences to remove restriction sites; indicated by lowercase letters.
	Fujiwara, T., Ohnuma, M., Kuroiwa, T., Ohbayashi, R., Hirooka, S., & Miyagishima, S. Y. (2017). Development of a double nuclear gene-targeting method by two-step transformation based on a newly established chloramphenicol-selection system in the red alga Cyanidioschyzon merolae. Frontiers in plant science, 8, 343. Fujiwara, T., Ohnuma, M., Yoshida, M., Kuroiwa, T., & Hirano, T. (2013). Gene targe…
