## Supplemental Data S3 - Carotenoid standard curves for "Engineered ketocarotenoid biosynthesis in the polyextremophilic red microalga *Cyanidioschyzon merolae* 10D"

### Sheet: astaxanthin
astaxanthin
Concentration, mkg/mL	Area	Average area
1	320161	234111
1	203916
1	178255
2.5	526075	525584
2.5	519403
2.5	531275
5	1.04181e+06	1.11792e+06
5	1.24555e+06
5	1.06639e+06
10	2.10926e+06	2.15668e+06
10	2.19349e+06
10	2.1673e+06
25	5.54966e+06	5.62981e+06
25	5.72956e+06
25	5.61022e+06
50	1.14808e+07	1.1567e+07
50	1.15598e+07
50	1.16604e+07
100	2.26718e+07	2.25997e+07
100	2.24602e+07
100	2.26671e+07

### Sheet: adonirubin
adonirubin
Concentration, mkg/mL	Area	Average area
1	210853	231012
1	232669
1	249513
2.5	578116	556772
2.5	544487
2.5	547714
5	1.13003e+06	1.1352e+06
5	1.12829e+06
5	1.14729e+06
10	2.36818e+06	2.33214e+06
10	2.31124e+06
10	2.31699e+06
25	6.00714e+06	5.91636e+06
25	5.88376e+06
25	5.85817e+06
50	1.15744e+07	1.15416e+07
50	1.14837e+07
50	1.15666e+07
100	2.3704e+07	2.3638e+07
100	2.35679e+07
100	2.3642e+07

### Sheet: cantaxanthin
cantaxanthin
Concentration, mkg/mL	Area	Average area
1	213563	212197
1	203741
1	219286
2.5	523578	529583
2.5	532539
2.5	532633
5	1.08221e+06	1.06854e+06
5	1.06959e+06
5	1.0538e+06
10	2.09539e+06	2.09388e+06
10	2.08439e+06
10	2.10187e+06
25	5.33172e+06	5.35738e+06
25	5.36323e+06
25	5.37718e+06
50	1.08588e+07	1.08672e+07
50	1.08204e+07
50	1.09225e+07

### Sheet: zeaxanthin
zeaxanthin
Concentration, mkg/mL	Area	Average area
1	148477	149007
1	150536
1	148006
2.5	356290	355597
2.5	363896
2.5	346604
5	688735	689336
5	689168
5	690105
10	1.35472e+06	1.35333e+06
10	1.35386e+06
10	1.3514e+06
25	3.29153e+06	3.2908e+06
25	3.30279e+06
25	3.27808e+06
50	6.6469e+06	6.68299e+06
50	6.74224e+06
50	6.65982e+06
100	1.37488e+07	1.36911e+07
100	1.36878e+07
100	1.36366e+07

### Sheet: echinenone
echinenone
Concentration, mkg/mL	Area	Average area
0.3	33089.1	30393.9
0.3	27255.5
0.3	30837
0.6	51030.5	50961.2
0.6	50548.6
0.6	51304.4
1.5	129395	134609
1.5	135995
1.5	138437
3	248646	250651
3	251804
3	251502
6	491439	490913
6	482316
6	498983
15	1.17341e+06	1.17711e+06
15	1.17438e+06
15	1.18356e+06
30	2.30506e+06	2.30424e+06
30	2.3046e+06
30	2.30307e+06

### Sheet: beta-cryptoxanthin
beta-cryptoxanthin
Concentration, mkg/mL	Area	Average area
1	321934	319772
1	319074
1	318307
2.5	811243	821557
2.5	811243
2.5	842185
5	1.62832e+06	1.62366e+06
5	1.62214e+06
5	1.62054e+06
10	3.23058e+06	3.2324e+06
10	3.22642e+06
10	3.2402e+06
25	8.08943e+06	8.08817e+06
25	8.08943e+06
25	8.08566e+06
50	1.6086e+07	1.59857e+07
50	1.6135e+07
50	1.5736e+07
100	3.21695e+07	3.12441e+07
100	3.17024e+07
100	2.98604e+07

### Sheet: beta-carotene
beta-carotene
Concentration, mkg/mL	Area	Average area
1	207909	210633
1	213657
1	210333
2	441634	443043
2	443452
2	444043
4	856125	856434
4	856553
4	856626
8	1.62535e+06	1.62386e+06
8	1.62433e+06
8	1.6219e+06
10	2.10612e+06	2.10565e+06
10	2.11333e+06
10	2.09751e+06
25	5.19491e+06	5.22311e+06
25	5.26942e+06
25	5.20501e+06
50	1.02917e+07	1.02485e+07
50	1.02461e+07
50	1.02077e+07
100	1.97522e+07	1.96972e+07
100	1.96388e+07
100	1.97005e+07
