## Supplemental Data S5 - Indoor culture tube experiments for "Engineered ketocarotenoid biosynthesis in the polyextremophilic red microalga *Cyanidioschyzon merolae* 10D"

### Sheet: Data
Date/Time	Year	Day	Species	Strain	Transgenic Line	Abbreviation in the paper	Reactor	Culture volume (mL)	Light intensity (μmol/m2s)	Treatment	Replicate	A750	AFDW	Carotenoids (wt%)	Chlorophyll a (wt%)	Phycocyanin (wt%)	Astaxanthin (wt%)	Adonirubin (wt%)	Cantaxanthin (wt%)	Zeaxanthin (wt%)	Echinenone (wt%)	β-Cryptoxanthin (wt%)	β-Carotene (wt%)
2022-10-05 12:00:00	2022	0	Cyanidioschyzon merolae	3377 (10D)	Wildtype	WT	Roller drum	8	750	Autotrophic	a	0.824	0.205832	0.861399	2.73908	27.7698	−	−	−	0.583897	−	0.0225868	0.236588
2022-10-05 12:00:00	2022	0	Cyanidioschyzon merolae	3377 (10D)	Wildtype	WT	Roller drum	8	750	Autotrophic	b	0.824	0.205832	0.836369	2.69025	19.2643	−	−	−	0.590027	−	0.0223702	0.238244
2022-10-05 12:00:00	2022	0	Cyanidioschyzon merolae	3377 (10D)	Wildtype	WT	Roller drum	8	750	Autotrophic	c	0.824	0.205832	0.848828	2.71471	23.2727	−	−	−	0.578224	−	0.0216396	0.238075
2022-10-05 12:00:00	2022	0	Cyanidioschyzon merolae	3377 (10D)	β-carotene ketolase	ii	Roller drum	8	750	Autotrophic	a	0.837	0.198227	1.01596	1.89209	28.5633	0.095135	0.382594	0.39934	−	0.059442	−	0.0950097
2022-10-05 12:00:00	2022	0	Cyanidioschyzon merolae	3377 (10D)	β-carotene ketolase	ii	Roller drum	8	750	Autotrophic	b	0.837	0.198227	1.01584	1.9049	31.9648	0.0919789	0.368719	0.387657	−	0.0590773	−	0.0991255
2022-10-05 12:00:00	2022	0	Cyanidioschyzon merolae	3377 (10D)	β-carotene ketolase	ii	Roller drum	8	750	Autotrophic	c	0.837	0.198227	1.0159	1.89861	21.6748	0.0918716	0.363724	0.381695	−	0.0589082	−	0.0984216
2022-10-05 12:00:00	2022	0	Cyanidioschyzon merolae	3377 (10D)	β-carotene ketolase / hydroxylase	viii	Roller drum	8	750	Autotrophic	a	0.834	0.154148	0.987511	1.87176	26.9906	0.65956	0.0678136	0.0160612	−	0.10438	−	0.116941
2022-10-05 12:00:00	2022	0	Cyanidioschyzon merolae	3377 (10D)	β-carotene ketolase / hydroxylase	viii	Roller drum	8	750	Autotrophic	b	0.834	0.154148	0.947005	1.80635	29.9881	0.636916	0.0707532	0.017149	−	0.107663	−	0.122775
2022-10-05 12:00:00	2022	0	Cyanidioschyzon merolae	3377 (10D)	β-carotene ketolase / hydroxylase	viii	Roller drum	8	750	Autotrophic	c	0.834	0.154148	0.967248	1.8391	21.3846	0.648051	0.0692612	0.0173062	−	0.106771	−	0.120228
2022-10-05 12:00:00	2022	0	Cyanidioschyzon merolae	3377 (10D)	Wildtype	WT	Roller drum	8	1172	Autotrophic	a	0.824	0.205832	0.861399	2.73908	27.7698	−	−	−	0.583897	−	0.0225868	0.236588
2022-10-05 12:00:00	2022	0	Cyanidioschyzon merolae	3377 (10D)	Wildtype	WT	Roller drum	8	1172	Autotrophic	b	0.824	0.205832	0.836369	2.69025	19.2643	−	−	−	0.590027	−	0.0223702	0.238244
2022-10-05 12:00:00	2022	0	Cyanidioschyzon merolae	3377 (10D)	Wildtype	WT	Roller drum	8	1172	Autotrophic	c	0.824	0.205832	0.848828	2.71471	23.2727	−	−	−	0.578224	−	0.0216396	0.238075
2022-10-05 12:00:00	2022	0	Cyanidioschyzon merolae	3377 (10D)	β-carotene ketolase	ii	Roller drum	8	1172	Autotrophic	a	0.837	0.198227	1.01596	1.89209	28.5633	0.095135	0.382594	0.39934	−	0.059442	−	0.0950097
2022-10-05 12:00:00	2022	0	Cyanidioschyzon merolae	3377 (10D)	β-carotene ketolase	ii	Roller drum	8	1172	Autotrophic	b	0.837	0.198227	1.01584	1.9049	31.9648	0.0919789	0.368719	0.387657	−	0.0590773	−	0.0991255
2022-10-05 12:00:00	2022	0	Cyanidioschyzon merolae	3377 (10D)	β-carotene ketolase	ii	Roller drum	8	1172	Autotrophic	c	0.837	0.198227	1.0159	1.89861	21.6748	0.0918716	0.363724	0.381695	−	0.0589082	−	0.0984216
2022-10-05 12:00:00	2022	0	Cyanidioschyzon merolae	3377 (10D)	β-carotene ketolase / hydroxylase	viii	Roller drum	8	1172	Autotrophic	a	0.834	0.154148	0.987511	1.87176	26.9906	0.65956	0.0678136	0.0160612	−	0.10438	−	0.116941
2022-10-05 12:00:00	2022	0	Cyanidioschyzon merolae	3377 (10D)	β-carotene ketolase / hydroxylase	viii	Roller drum	8	1172	Autotrophic	b	0.834	0.154148	0.947005	1.80635	29.9881	0.636916	0.0707532	0.017149	−	0.107663	−	0.122775
2022-10-05 12:00:00	2022	0	Cyanidioschyzon merolae	3377 (10D)	β-carotene ketolase / hydroxylase	viii	Roller drum	8	1172	Autotrophic	c	0.834	0.154148	0.967248	1.8391	21.3846	0.648051	0.0692612	0.0173062	−	0.106771	−	0.120228
2022-10-06 12:00:00	2022	1	Cyanidioschyzon merolae	3377 (10D)	Wildtype	WT	Roller drum	8	750	Autotrophic	a	3.404	0.897272	−	−	−	−	−	−	−	−	−	−
2022-10-06 12:00:00	2022	1	Cyanidioschyzon merolae	3377 (10D)	Wildtype	WT	Roller drum	8	750	Autotrophic	b	3.46	0.91228	−	−	−	−	−	−	−	−	−	−
2022-10-06 12:00:00	2022	1	Cyanidioschyzon merolae	3377 (10D)	Wildtype	WT	Roller drum	8	750	Autotrophic	c	3.496	0.921928	−	−	−	−	−	−	−	−	−	−
2022-10-06 12:00:00	2022	1	Cyanidioschyzon merolae	3377 (10D)	β-carotene ketolase	ii	Roller drum	8	750	Autotrophic	a	3.404	0.893884	−	−	−	−	−	−	−	−	−	−
2022-10-06 12:00:00	2022	1	Cyanidioschyzon merolae	3377 (10D)	β-carotene ketolase	ii	Roller drum	8	750	Autotrophic	b	3.356	0.880876	−	−	−	−	−	−	−	−	−	−
2022-10-06 12:00:00	2022	1	Cyanidioschyzon merolae	3377 (10D)	β-carotene ketolase	ii	Roller drum	8	750	Autotrophic	c	3.336	0.875456	−	−	−	−	−	−	−	−	−	−
2022-10-06 12:00:00	2022	1	Cyanidioschyzon merolae	3377 (10D)	β-carotene ketolase / hydroxylase	viii	Roller drum	8	750	Autotrophic	a	3.224	0.804228	−	−	−	−	−	−	−	−	−	−
2022-10-06 12:00:00	2022	1	Cyanidioschyzon merolae	3377 (10D)	β-carotene ketolase / hydroxylase	viii	Roller drum	8	750	Autotrophic	b	3.136	0.780292	−	−	−	−	−	−	−	−	−	−
2022-10-06 12:00:00	2022	1	Cyanidioschyzon merolae	3377 (10D)	β-carotene ketolase / hydroxylase	viii	Roller drum	8	750	Autotrophic	c	2.996	0.742212	−	−	−	−	−	−	−	−	−	−
2022-10-06 12:00:00	2022	1	Cyanidioschyzon merolae	3377 (10D)	Wildtype	WT	Roller drum	8	1172	Autotrophic	a	3.444	0.907992	−	−	−	−	−	−	−	−	−	−
2022-10-06 12:00:00	2022	1	Cyanidioschyzon merolae	3377 (10D)	Wildtype	WT	Roller drum	8	1172	Autotrophic	b	3.304	0.870472	−	−	−	−	−	−	−	−	−	−
2022-10-06 12:00:00	2022	1	Cyanidioschyzon merolae	3377 (10D)	Wildtype	WT	Roller drum	8	1172	Autotrophic	c	3.264	0.859752	−	−	−	−	−	−	−	−	−	−
2022-10-06 12:00:00	2022	1	Cyanidioschyzon merolae	3377 (10D)	β-carotene ketolase	ii	Roller drum	8	1172	Autotrophic	a	3.124	0.818004	−	−	−	−	−	−	−	−	−	−
2022-10-06 12:00:00	2022	1	Cyanidioschyzon merolae	3377 (10D)	β-carotene ketolase	ii	Roller drum	8	1172	Autotrophic	b	3.42	0.89822	−	−	−	−	−	−	−	−	−	−
2022-10-06 12:00:00	2022	1	Cyanidioschyzon merolae	3377 (10D)	β-carotene ketolase	ii	Roller drum	8	1172	Autotrophic	c	3.396	0.891716	−	−	−	−	−	−	−	−	−	−
2022-10-06 12:00:00	2022	1	Cyanidioschyzon merolae	3377 (10D)	β-carotene ketolase / hydroxylase	viii	Roller drum	8	1172	Autotrophic	a	3.012	0.746564	−	−	−	−	−	−	−	−	−	−
2022-10-06 12:00:00	2022	1	Cyanidioschyzon merolae	3377 (10D)	β-carotene ketolase / hydroxylase	viii	Roller drum	8	1172	Autotrophic	b	3	0.7433	−	−	−	−	−	−	−	−	−	−
2022-10-06 12:00:00	2022	1	Cyanidioschyzon merolae	3377 (10D)	β-carotene ketolase / hydroxylase	viii	Roller drum	8	1172	Autotrophic	c	2.864	0.706308	−	−	−	−	−	−	−	−	−	−
2022-10-07 12:15:00	2022	2	Cyanidioschyzon merolae	3377 (10D)	Wildtype	WT	Roller drum	8	750	Autotrophic	a	11.48	3.06164	−	−	−	−	−	−	−	−	−	−
2022-10-07 12:15:00	2022	2	Cyanidioschyzon merolae	3377 (10D)	Wildtype	WT	Roller drum	8	750	Autotrophic	b	11.28	3.00804	−	−	−	−	−	−	−	−	−	−
2022-10-07 12:15:00	2022	2	Cyanidioschyzon merolae	3377 (10D)	Wildtype	WT	Roller drum	8	750	Autotrophic	c	14	3.737	−	−	−	−	−	−	−	−	−	−
2022-10-07 12:15:00	2022	2	Cyanidioschyzon merolae	3377 (10D)	β-carotene ketolase	ii	Roller drum	8	750	Autotrophic	a	9.64	2.58384	−	−	−	−	−	−	−	−	−	−
2022-10-07 12:15:00	2022	2	Cyanidioschyzon merolae	3377 (10D)	β-carotene ketolase	ii	Roller drum	8	750	Autotrophic	b	14.04	3.77624	−	−	−	−	−	−	−	−	−	−
2022-10-07 12:15:00	2022	2	Cyanidioschyzon merolae	3377 (10D)	β-carotene ketolase	ii	Roller drum	8	750	Autotrophic	c	10.12	2.71392	−	−	−	−	−	−	−	−	−	−
2022-10-07 12:15:00	2022	2	Cyanidioschyzon merolae	3377 (10D)	β-carotene ketolase / hydroxylase	viii	Roller drum	8	750	Autotrophic	a	8.88	2.34266	−	−	−	−	−	−	−	−	−	−
2022-10-07 12:15:00	2022	2	Cyanidioschyzon merolae	3377 (10D)	β-carotene ketolase / hydroxylase	viii	Roller drum	8	750	Autotrophic	b	8.76	2.31002	−	−	−	−	−	−	−	−	−	−
2022-10-07 12:15:00	2022	2	Cyanidioschyzon merolae	3377 (10D)	β-carotene ketolase / hydroxylase	viii	Roller drum	8	750	Autotrophic	c	8.32	2.19034	−	−	−	−	−	−	−	−	−	−
2022-10-07 12:15:00	2022	2	Cyanidioschyzon merolae	3377 (10D)	Wildtype	WT	Roller drum	8	1172	Autotrophic	a	14.44	3.85492	−	−	−	−	−	−	−	−	−	−
2022-10-07 12:15:00	2022	2	Cyanidioschyzon merolae	3377 (10D)	Wildtype	WT	Roller drum	8	1172	Autotrophic	b	13.6	3.6298	−	−	−	−	−	−	−	−	−	−
2022-10-07 12:15:00	2022	2	Cyanidioschyzon merolae	3377 (10D)	Wildtype	WT	Roller drum	8	1172	Autotrophic	c	13.44	3.58692	−	−	−	−	−	−	−	−	−	−
2022-10-07 12:15:00	2022	2	Cyanidioschyzon merolae	3377 (10D)	β-carotene ketolase	ii	Roller drum	8	1172	Autotrophic	a	12.04	3.23424	−	−	−	−	−	−	−	−	−	−
2022-10-07 12:15:00	2022	2	Cyanidioschyzon merolae	3377 (10D)	β-carotene ketolase	ii	Roller drum	8	1172	Autotrophic	b	12.6	3.386	−	−	−	−	−	−	−	−	−	−
2022-10-07 12:15:00	2022	2	Cyanidioschyzon merolae	3377 (10D)	β-carotene ketolase	ii	Roller drum	8	1172	Autotrophic	c	12.32	3.31012	−	−	−	−	−	−	−	−	−	−
2022-10-07 12:15:00	2022	2	Cyanidioschyzon merolae	3377 (10D)	β-carotene ketolase / hydroxylase	viii	Roller drum	8	1172	Autotrophic	a	9.08	2.39706	−	−	−	−	−	−	−	−	−	−
2022-10-07 12:15:00	2022	2	Cyanidioschyzon merolae	3377 (10D)	β-carotene ketolase / hydroxylase	viii	Roller drum	8	1172	Autotrophic	b	9.12	2.40794	−	−	−	−	−	−	−	−	−	−
2022-10-07 12:15:00	2022	2	Cyanidioschyzon merolae	3377 (10D)	β-carotene ketolase / hydroxylase	viii	Roller drum	8	1172	Autotrophic	c	8.92	2.35354	−	−	−	−	−	−	−	−	−	−
2022-10-08 10:15:00	2022	3	Cyanidioschyzon merolae	3377 (10D)	Wildtype	WT	Roller drum	8	750	Autotrophic	a	17.9	4.7822	−	−	−	−	−	−	−	−	−	−
2022-10-08 10:15:00	2022	3	Cyanidioschyzon merolae	3377 (10D)	Wildtype	WT	Roller drum	8	750	Autotrophic	b	17.7	4.7286	−	−	−	−	−	−	−	−	−	−
2022-10-08 10:15:00	2022	3	Cyanidioschyzon merolae	3377 (10D)	Wildtype	WT	Roller drum	8	750	Autotrophic	c	16.3	4.3534	−	−	−	−	−	−	−	−	−	−
2022-10-08 10:15:00	2022	3	Cyanidioschyzon merolae	3377 (10D)	β-carotene ketolase	ii	Roller drum	8	750	Autotrophic	a	15	4.0364	−	−	−	−	−	−	−	−	−	−
2022-10-08 10:15:00	2022	3	Cyanidioschyzon merolae	3377 (10D)	β-carotene ketolase	ii	Roller drum	8	750	Autotrophic	b	14.4	3.8738	−	−	−	−	−	−	−	−	−	−
2022-10-08 10:15:00	2022	3	Cyanidioschyzon merolae	3377 (10D)	β-carotene ketolase	ii	Roller drum	8	750	Autotrophic	c	14.2	3.8196	−	−	−	−	−	−	−	−	−	−
2022-10-08 10:15:00	2022	3	Cyanidioschyzon merolae	3377 (10D)	β-carotene ketolase / hydroxylase	viii	Roller drum	8	750	Autotrophic	a	13.1	3.4905	−	−	−	−	−	−	−	−	−	−
2022-10-08 10:15:00	2022	3	Cyanidioschyzon merolae	3377 (10D)	β-carotene ketolase / hydroxylase	viii	Roller drum	8	750	Autotrophic	b	13.5	3.5993	−	−	−	−	−	−	−	−	−	−
2022-10-08 10:15:00	2022	3	Cyanidioschyzon merolae	3377 (10D)	β-carotene ketolase / hydroxylase	viii	Roller drum	8	750	Autotrophic	c	13	3.4633	−	−	−	−	−	−	−	−	−	−
2022-10-08 10:15:00	2022	3	Cyanidioschyzon merolae	3377 (10D)	Wildtype	WT	Roller drum	8	1172	Autotrophic	a	25.4	6.7922	−	−	−	−	−	−	−	−	−	−
2022-10-08 10:15:00	2022	3	Cyanidioschyzon merolae	3377 (10D)	Wildtype	WT	Roller drum	8	1172	Autotrophic	b	22.8	6.0954	−	−	−	−	−	−	−	−	−	−
2022-10-08 10:15:00	2022	3	Cyanidioschyzon merolae	3377 (10D)	Wildtype	WT	Roller drum	8	1172	Autotrophic	c	22.6	6.0418	−	−	−	−	−	−	−	−	−	−
2022-10-08 10:15:00	2022	3	Cyanidioschyzon merolae	3377 (10D)	β-carotene ketolase	ii	Roller drum	8	1172	Autotrophic	a	18.3	4.9307	−	−	−	−	−	−	−	−	−	−
2022-10-08 10:15:00	2022	3	Cyanidioschyzon merolae	3377 (10D)	β-carotene ketolase	ii	Roller drum	8	1172	Autotrophic	b	21.3	5.7437	−	−	−	−	−	−	−	−	−	−
2022-10-08 10:15:00	2022	3	Cyanidioschyzon merolae	3377 (10D)	β-carotene ketolase	ii	Roller drum	8	1172	Autotrophic	c	21.5	5.7979	−	−	−	−	−	−	−	−	−	−
2022-10-08 10:15:00	2022	3	Cyanidioschyzon merolae	3377 (10D)	β-carotene ketolase / hydroxylase	viii	Roller drum	8	1172	Autotrophic	a	16.7	4.4697	−	−	−	−	−	−	−	−	−	−
2022-10-08 10:15:00	2022	3	Cyanidioschyzon merolae	3377 (10D)	β-carotene ketolase / hydroxylase	viii	Roller drum	8	1172	Autotrophic	b	18	4.8233	−	−	−	−	−	−	−	−	−	−
2022-10-08 10:15:00	2022	3	Cyanidioschyzon merolae	3377 (10D)	β-carotene ketolase / hydroxylase	viii	Roller drum	8	1172	Autotrophic	c	16.8	4.4969	−	−	−	−	−	−	−	−	−	−
2022-10-09 12:00:00	2022	4	Cyanidioschyzon merolae	3377 (10D)	Wildtype	WT	Roller drum	8	750	Autotrophic	a	24.5	6.551	−	−	−	−	−	−	−	−	−	−
2022-10-09 12:00:00	2022	4	Cyanidioschyzon merolae	3377 (10D)	Wildtype	WT	Roller drum	8	750	Autotrophic	b	24	6.417	−	−	−	−	−	−	−	−	−	−
2022-10-09 12:00:00	2022	4	Cyanidioschyzon merolae	3377 (10D)	Wildtype	WT	Roller drum	8	750	Autotrophic	c	23.5	6.283	−	−	−	−	−	−	−	−	−	−
2022-10-09 12:00:00	2022	4	Cyanidioschyzon merolae	3377 (10D)	β-carotene ketolase	ii	Roller drum	8	750	Autotrophic	a	20.6	5.554	−	−	−	−	−	−	−	−	−	−
2022-10-09 12:00:00	2022	4	Cyanidioschyzon merolae	3377 (10D)	β-carotene ketolase	ii	Roller drum	8	750	Autotrophic	b	19.4	5.2288	−	−	−	−	−	−	−	−	−	−
2022-10-09 12:00:00	2022	4	Cyanidioschyzon merolae	3377 (10D)	β-carotene ketolase	ii	Roller drum	8	750	Autotrophic	c	20	5.3914	−	−	−	−	−	−	−	−	−	−
2022-10-09 12:00:00	2022	4	Cyanidioschyzon merolae	3377 (10D)	β-carotene ketolase / hydroxylase	viii	Roller drum	8	750	Autotrophic	a	18.7	5.0137	−	−	−	−	−	−	−	−	−	−
2022-10-09 12:00:00	2022	4	Cyanidioschyzon merolae	3377 (10D)	β-carotene ketolase / hydroxylase	viii	Roller drum	8	750	Autotrophic	b	18.3	4.9049	−	−	−	−	−	−	−	−	−	−
2022-10-09 12:00:00	2022	4	Cyanidioschyzon merolae	3377 (10D)	β-carotene ketolase / hydroxylase	viii	Roller drum	8	750	Autotrophic	c	19.1	5.1225	−	−	−	−	−	−	−	−	−	−
2022-10-09 12:00:00	2022	4	Cyanidioschyzon merolae	3377 (10D)	Wildtype	WT	Roller drum	8	1172	Autotrophic	a	35.9	9.6062	−	−	−	−	−	−	−	−	−	−
2022-10-09 12:00:00	2022	4	Cyanidioschyzon merolae	3377 (10D)	Wildtype	WT	Roller drum	8	1172	Autotrophic	b	35.5	9.499	−	−	−	−	−	−	−	−	−	−
2022-10-09 12:00:00	2022	4	Cyanidioschyzon merolae	3377 (10D)	Wildtype	WT	Roller drum	8	1172	Autotrophic	c	35.1	9.3918	−	−	−	−	−	−	−	−	−	−
2022-10-09 12:00:00	2022	4	Cyanidioschyzon merolae	3377 (10D)	β-carotene ketolase	ii	Roller drum	8	1172	Autotrophic	a	30.1	8.1285	−	−	−	−	−	−	−	−	−	−
2022-10-09 12:00:00	2022	4	Cyanidioschyzon merolae	3377 (10D)	β-carotene ketolase	ii	Roller drum	8	1172	Autotrophic	b	29.5	7.9659	−	−	−	−	−	−	−	−	−	−
2022-10-09 12:00:00	2022	4	Cyanidioschyzon merolae	3377 (10D)	β-carotene ketolase	ii	Roller drum	8	1172	Autotrophic	c	28.9	7.8033	−	−	−	−	−	−	−	−	−	−
2022-10-09 12:00:00	2022	4	Cyanidioschyzon merolae	3377 (10D)	β-carotene ketolase / hydroxylase	viii	Roller drum	8	1172	Autotrophic	a	26.5	7.1353	−	−	−	−	−	−	−	−	−	−
2022-10-09 12:00:00	2022	4	Cyanidioschyzon merolae	3377 (10D)	β-carotene ketolase / hydroxylase	viii	Roller drum	8	1172	Autotrophic	b	26	6.9993	−	−	−	−	−	−	−	−	−	−
2022-10-09 12:00:00	2022	4	Cyanidioschyzon merolae	3377 (10D)	β-carotene ketolase / hydroxylase	viii	Roller drum	8	1172	Autotrophic	c	25.5	6.8633	−	−	−	−	−	−	−	−	−	−
2022-10-10 12:45:00	2022	5	Cyanidioschyzon merolae	3377 (10D)	Wildtype	WT	Roller drum	8	750	Autotrophic	a	29.6	7.9178	0.826172	2.58156	28.2885	−	−	−	0.568196	−	0.00251321	0.243765
2022-10-10 12:45:00	2022	5	Cyanidioschyzon merolae	3377 (10D)	Wildtype	WT	Roller drum	8	750	Autotrophic	b	31.5	8.427	0.811828	2.48665	19.3336	−	−	−	0.555382	−	0.0222118	0.232584
2022-10-10 12:45:00	2022	5	Cyanidioschyzon merolae	3377 (10D)	Wildtype	WT	Roller drum	8	750	Autotrophic	c	28	7.489	0.817036	2.46189	25.4273	−	−	−	0.565069	−	0.0182092	0.23497
2022-10-10 12:45:00	2022	5	Cyanidioschyzon merolae	3377 (10D)	β-carotene ketolase	ii	Roller drum	8	750	Autotrophic	a	25.8	6.9632	0.979485	1.79508	24.352	0.0715779	0.327703	0.430978	−	0.0509582	−	0.0921372
2022-10-10 12:45:00	2022	5	Cyanidioschyzon merolae	3377 (10D)	β-carotene ketolase	ii	Roller drum	8	750	Autotrophic	b	24.4	6.5838	0.985461	1.84698	29.9117	0.0744865	0.332869	0.43394	−	0.0522307	−	0.0934894
2022-10-10 12:45:00	2022	5	Cyanidioschyzon merolae	3377 (10D)	β-carotene ketolase	ii	Roller drum	8	750	Autotrophic	c	23.8	6.4212	0.973007	1.78283	19.081	0.0710993	0.324746	0.428463	−	0.0493943	−	0.0888795
2022-10-10 12:45:00	2022	5	Cyanidioschyzon merolae	3377 (10D)	β-carotene ketolase / hydroxylase	viii	Roller drum	8	750	Autotrophic	a	24.2	6.5097	0.901204	1.6517	26.7118	0.615642	0.0520426	0.015206	−	0.0944217	−	0.12329
2022-10-10 12:45:00	2022	5	Cyanidioschyzon merolae	3377 (10D)	β-carotene ketolase / hydroxylase	viii	Roller drum	8	750	Autotrophic	b	24.2	6.5097	0.959488	1.7588	28.687	0.627907	0.0571663	0.0174104	−	0.100978	−	0.126636
2022-10-10 12:45:00	2022	5	Cyanidioschyzon merolae	3377 (10D)	β-carotene ketolase / hydroxylase	viii	Roller drum	8	750	Autotrophic	c	24.1	6.4825	0.936617	1.70749	19.7756	0.656216	0.0531495	0.0165572	−	0.0967176	−	0.128968
2022-10-10 12:45:00	2022	5	Cyanidioschyzon merolae	3377 (10D)	Wildtype	WT	Roller drum	8	1172	Autotrophic	a	49.2	13.1706	0.486554	1.13957	6.28917	−	−	−	0.386017	−	0.0139425	0.146943
2022-10-10 12:45:00	2022	5	Cyanidioschyzon merolae	3377 (10D)	Wildtype	WT	Roller drum	8	1172	Autotrophic	b	43.8	11.7234	0.583904	1.24376	7.7638	−	−	−	0.363952	−	0.0128797	0.143196
2022-10-10 12:45:00	2022	5	Cyanidioschyzon merolae	3377 (10D)	Wildtype	WT	Roller drum	8	1172	Autotrophic	c	43.2	11.5626	0.541327	1.03529	7.25415	−	−	−	0.376681	−	0.0134106	0.142266
2022-10-10 12:45:00	2022	5	Cyanidioschyzon merolae	3377 (10D)	β-carotene ketolase	ii	Roller drum	8	1172	Autotrophic	a	35.5	9.5919	0.892416	1.00927	9.74516	0.0542991	0.29013	0.447109	−	0.0448821	−	0.0782247
2022-10-10 12:45:00	2022	5	Cyanidioschyzon merolae	3377 (10D)	β-carotene ketolase	ii	Roller drum	8	1172	Autotrophic	b	35.9	9.7003	0.878161	0.969813	9.05996	0.0554623	0.283434	0.417642	−	0.0417273	−	0.0634947
2022-10-10 12:45:00	2022	5	Cyanidioschyzon merolae	3377 (10D)	β-carotene ketolase	ii	Roller drum	8	1172	Autotrophic	c	37.5	10.1339	0.909124	1.16186	12.218	0.0607862	0.303728	0.410844	−	0.0426636	−	0.0732744
2022-10-10 12:45:00	2022	5	Cyanidioschyzon merolae	3377 (10D)	β-carotene ketolase / hydroxylase	viii	Roller drum	8	1172	Autotrophic	a	31.8	8.5769	0.877301	0.980733	8.88686	0.466507	0.146057	0.0509052	−	0.103457	−	0.108151
2022-10-10 12:45:00	2022	5	Cyanidioschyzon merolae	3377 (10D)	β-carotene ketolase / hydroxylase	viii	Roller drum	8	1172	Autotrophic	b	33.7	9.0937	0.826725	1.49152	8.24754	0.456998	0.14582	0.0507503	−	0.101705	−	0.105292
2022-10-10 12:45:00	2022	5	Cyanidioschyzon merolae	3377 (10D)	β-carotene ketolase / hydroxylase	viii	Roller drum	8	1172	Autotrophic	c	34	9.1753	0.845256	0.763542	9.18061	0.415845	0.14486	0.0502053	−	0.0945748	−	0.093828
2022-10-11 12:45:00	2022	6	Cyanidioschyzon merolae	3377 (10D)	Wildtype	WT	Roller drum	8	750	Autotrophic	a	35.3	9.4454	−	−	−	−	−	−	−	−	−	−
2022-10-11 12:45:00	2022	6	Cyanidioschyzon merolae	3377 (10D)	Wildtype	WT	Roller drum	8	750	Autotrophic	b	35.7	9.5526	−	−	−	−	−	−	−	−	−	−
2022-10-11 12:45:00	2022	6	Cyanidioschyzon merolae	3377 (10D)	Wildtype	WT	Roller drum	8	750	Autotrophic	c	30.4	8.1322	−	−	−	−	−	−	−	−	−	−
2022-10-11 12:45:00	2022	6	Cyanidioschyzon merolae	3377 (10D)	β-carotene ketolase	ii	Roller drum	8	750	Autotrophic	a	29.9	8.0743	−	−	−	−	−	−	−	−	−	−
2022-10-11 12:45:00	2022	6	Cyanidioschyzon merolae	3377 (10D)	β-carotene ketolase	ii	Roller drum	8	750	Autotrophic	b	28.2	7.6136	−	−	−	−	−	−	−	−	−	−
2022-10-11 12:45:00	2022	6	Cyanidioschyzon merolae	3377 (10D)	β-carotene ketolase	ii	Roller drum	8	750	Autotrophic	c	28.7	7.7491	−	−	−	−	−	−	−	−	−	−
2022-10-11 12:45:00	2022	6	Cyanidioschyzon merolae	3377 (10D)	β-carotene ketolase / hydroxylase	viii	Roller drum	8	750	Autotrophic	a	29	7.8153	−	−	−	−	−	−	−	−	−	−
2022-10-11 12:45:00	2022	6	Cyanidioschyzon merolae	3377 (10D)	β-carotene ketolase / hydroxylase	viii	Roller drum	8	750	Autotrophic	b	27.9	7.5161	−	−	−	−	−	−	−	−	−	−
2022-10-11 12:45:00	2022	6	Cyanidioschyzon merolae	3377 (10D)	β-carotene ketolase / hydroxylase	viii	Roller drum	8	750	Autotrophic	c	27.8	7.4889	−	−	−	−	−	−	−	−	−	−
2022-10-11 12:45:00	2022	6	Cyanidioschyzon merolae	3377 (10D)	Wildtype	WT	Roller drum	8	1172	Autotrophic	a	52.4	14.0282	−	−	−	−	−	−	−	−	−	−
2022-10-11 12:45:00	2022	6	Cyanidioschyzon merolae	3377 (10D)	Wildtype	WT	Roller drum	8	1172	Autotrophic	b	48.7	13.0366	−	−	−	−	−	−	−	−	−	−
2022-10-11 12:45:00	2022	6	Cyanidioschyzon merolae	3377 (10D)	Wildtype	WT	Roller drum	8	1172	Autotrophic	c	47.3	12.6614	−	−	−	−	−	−	−	−	−	−
2022-10-11 12:45:00	2022	6	Cyanidioschyzon merolae	3377 (10D)	β-carotene ketolase	ii	Roller drum	8	1172	Autotrophic	a	39	10.5404	−	−	−	−	−	−	−	−	−	−
2022-10-11 12:45:00	2022	6	Cyanidioschyzon merolae	3377 (10D)	β-carotene ketolase	ii	Roller drum	8	1172	Autotrophic	b	40	10.8114	−	−	−	−	−	−	−	−	−	−
2022-10-11 12:45:00	2022	6	Cyanidioschyzon merolae	3377 (10D)	β-carotene ketolase	ii	Roller drum	8	1172	Autotrophic	c	40.9	11.0553	−	−	−	−	−	−	−	−	−	−
2022-10-11 12:45:00	2022	6	Cyanidioschyzon merolae	3377 (10D)	β-carotene ketolase / hydroxylase	viii	Roller drum	8	1172	Autotrophic	a	37.4	10.1001	−	−	−	−	−	−	−	−	−	−
2022-10-11 12:45:00	2022	6	Cyanidioschyzon merolae	3377 (10D)	β-carotene ketolase / hydroxylase	viii	Roller drum	8	1172	Autotrophic	b	39.7	10.7257	−	−	−	−	−	−	−	−	−	−
2022-10-11 12:45:00	2022	6	Cyanidioschyzon merolae	3377 (10D)	β-carotene ketolase / hydroxylase	viii	Roller drum	8	1172	Autotrophic	c	41.1	11.1065	−	−	−	−	−	−	−	−	−	−
2022-10-12 12:00:00	2022	7	Cyanidioschyzon merolae	3377 (10D)	Wildtype	WT	Roller drum	8	750	Autotrophic	a	39	10.437	−	−	−	−	−	−	−	−	−	−
2022-10-12 12:00:00	2022	7	Cyanidioschyzon merolae	3377 (10D)	Wildtype	WT	Roller drum	8	750	Autotrophic	b	38.8	10.3834	−	−	−	−	−	−	−	−	−	−
2022-10-12 12:00:00	2022	7	Cyanidioschyzon merolae	3377 (10D)	Wildtype	WT	Roller drum	8	750	Autotrophic	c	38.2	10.2226	−	−	−	−	−	−	−	−	−	−
2022-10-12 12:00:00	2022	7	Cyanidioschyzon merolae	3377 (10D)	β-carotene ketolase	ii	Roller drum	8	750	Autotrophic	a	33	8.9144	−	−	−	−	−	−	−	−	−	−
2022-10-12 12:00:00	2022	7	Cyanidioschyzon merolae	3377 (10D)	β-carotene ketolase	ii	Roller drum	8	750	Autotrophic	b	30.6	8.264	−	−	−	−	−	−	−	−	−	−
2022-10-12 12:00:00	2022	7	Cyanidioschyzon merolae	3377 (10D)	β-carotene ketolase	ii	Roller drum	8	750	Autotrophic	c	31.2	8.4266	−	−	−	−	−	−	−	−	−	−
2022-10-12 12:00:00	2022	7	Cyanidioschyzon merolae	3377 (10D)	β-carotene ketolase / hydroxylase	viii	Roller drum	8	750	Autotrophic	a	30.1	8.1145	−	−	−	−	−	−	−	−	−	−
2022-10-12 12:00:00	2022	7	Cyanidioschyzon merolae	3377 (10D)	β-carotene ketolase / hydroxylase	viii	Roller drum	8	750	Autotrophic	b	30.5	8.2233	−	−	−	−	−	−	−	−	−	−
2022-10-12 12:00:00	2022	7	Cyanidioschyzon merolae	3377 (10D)	β-carotene ketolase / hydroxylase	viii	Roller drum	8	750	Autotrophic	c	30.2	8.1417	−	−	−	−	−	−	−	−	−	−
2022-10-12 12:00:00	2022	7	Cyanidioschyzon merolae	3377 (10D)	Wildtype	WT	Roller drum	8	1172	Autotrophic	a	56.2	15.0466	−	−	−	−	−	−	−	−	−	−
2022-10-12 12:00:00	2022	7	Cyanidioschyzon merolae	3377 (10D)	Wildtype	WT	Roller drum	8	1172	Autotrophic	b	53.9	14.4302	−	−	−	−	−	−	−	−	−	−
2022-10-12 12:00:00	2022	7	Cyanidioschyzon merolae	3377 (10D)	Wildtype	WT	Roller drum	8	1172	Autotrophic	c	52.3	14.0014	−	−	−	−	−	−	−	−	−	−
2022-10-12 12:00:00	2022	7	Cyanidioschyzon merolae	3377 (10D)	β-carotene ketolase	ii	Roller drum	8	1172	Autotrophic	a	43.9	11.8683	−	−	−	−	−	−	−	−	−	−
2022-10-12 12:00:00	2022	7	Cyanidioschyzon merolae	3377 (10D)	β-carotene ketolase	ii	Roller drum	8	1172	Autotrophic	b	44.2	11.9496	−	−	−	−	−	−	−	−	−	−
2022-10-12 12:00:00	2022	7	Cyanidioschyzon merolae	3377 (10D)	β-carotene ketolase	ii	Roller drum	8	1172	Autotrophic	c	44.2	11.9496	−	−	−	−	−	−	−	−	−	−
2022-10-12 12:00:00	2022	7	Cyanidioschyzon merolae	3377 (10D)	β-carotene ketolase / hydroxylase	viii	Roller drum	8	1172	Autotrophic	a	41.8	11.2969	−	−	−	−	−	−	−	−	−	−
2022-10-12 12:00:00	2022	7	Cyanidioschyzon merolae	3377 (10D)	β-carotene ketolase / hydroxylase	viii	Roller drum	8	1172	Autotrophic	b	42.6	11.5145	−	−	−	−	−	−	−	−	−	−
2022-10-12 12:00:00	2022	7	Cyanidioschyzon merolae	3377 (10D)	β-carotene ketolase / hydroxylase	viii	Roller drum	8	1172	Autotrophic	c	45.2	12.2217	−	−	−	−	−	−	−	−	−	−
2022-10-13 12:00:00	2022	8	Cyanidioschyzon merolae	3377 (10D)	Wildtype	WT	Roller drum	8	750	Autotrophic	a	41.7	11.1606	−	−	−	−	−	−	−	−	−	−
2022-10-13 12:00:00	2022	8	Cyanidioschyzon merolae	3377 (10D)	Wildtype	WT	Roller drum	8	750	Autotrophic	b	39.9	10.6782	−	−	−	−	−	−	−	−	−	−
2022-10-13 12:00:00	2022	8	Cyanidioschyzon merolae	3377 (10D)	Wildtype	WT	Roller drum	8	750	Autotrophic	c	39.5	10.571	−	−	−	−	−	−	−	−	−	−
2022-10-13 12:00:00	2022	8	Cyanidioschyzon merolae	3377 (10D)	β-carotene ketolase	ii	Roller drum	8	750	Autotrophic	a	34.1	9.2125	−	−	−	−	−	−	−	−	−	−
2022-10-13 12:00:00	2022	8	Cyanidioschyzon merolae	3377 (10D)	β-carotene ketolase	ii	Roller drum	8	750	Autotrophic	b	33.6	9.077	−	−	−	−	−	−	−	−	−	−
2022-10-13 12:00:00	2022	8	Cyanidioschyzon merolae	3377 (10D)	β-carotene ketolase	ii	Roller drum	8	750	Autotrophic	c	34.3	9.2667	−	−	−	−	−	−	−	−	−	−
2022-10-13 12:00:00	2022	8	Cyanidioschyzon merolae	3377 (10D)	β-carotene ketolase / hydroxylase	viii	Roller drum	8	750	Autotrophic	a	32.7	8.8217	−	−	−	−	−	−	−	−	−	−
2022-10-13 12:00:00	2022	8	Cyanidioschyzon merolae	3377 (10D)	β-carotene ketolase / hydroxylase	viii	Roller drum	8	750	Autotrophic	b	33.2	8.9577	−	−	−	−	−	−	−	−	−	−
2022-10-13 12:00:00	2022	8	Cyanidioschyzon merolae	3377 (10D)	β-carotene ketolase / hydroxylase	viii	Roller drum	8	750	Autotrophic	c	33.1	8.9305	−	−	−	−	−	−	−	−	−	−
2022-10-13 12:00:00	2022	8	Cyanidioschyzon merolae	3377 (10D)	Wildtype	WT	Roller drum	8	1172	Autotrophic	a	57.2	15.3146	−	−	−	−	−	−	−	−	−	−
2022-10-13 12:00:00	2022	8	Cyanidioschyzon merolae	3377 (10D)	Wildtype	WT	Roller drum	8	1172	Autotrophic	b	57.5	15.395	−	−	−	−	−	−	−	−	−	−
2022-10-13 12:00:00	2022	8	Cyanidioschyzon merolae	3377 (10D)	Wildtype	WT	Roller drum	8	1172	Autotrophic	c	53.5	14.323	−	−	−	−	−	−	−	−	−	−
2022-10-13 12:00:00	2022	8	Cyanidioschyzon merolae	3377 (10D)	β-carotene ketolase	ii	Roller drum	8	1172	Autotrophic	a	44.2	11.9496	−	−	−	−	−	−	−	−	−	−
2022-10-13 12:00:00	2022	8	Cyanidioschyzon merolae	3377 (10D)	β-carotene ketolase	ii	Roller drum	8	1172	Autotrophic	b	45.3	12.2477	−	−	−	−	−	−	−	−	−	−
2022-10-13 12:00:00	2022	8	Cyanidioschyzon merolae	3377 (10D)	β-carotene ketolase	ii	Roller drum	8	1172	Autotrophic	c	48.2	13.0336	−	−	−	−	−	−	−	−	−	−
2022-10-13 12:00:00	2022	8	Cyanidioschyzon merolae	3377 (10D)	β-carotene ketolase / hydroxylase	viii	Roller drum	8	1172	Autotrophic	a	45.4	12.2761	−	−	−	−	−	−	−	−	−	−
2022-10-13 12:00:00	2022	8	Cyanidioschyzon merolae	3377 (10D)	β-carotene ketolase / hydroxylase	viii	Roller drum	8	1172	Autotrophic	b	46.5	12.5753	−	−	−	−	−	−	−	−	−	−
2022-10-13 12:00:00	2022	8	Cyanidioschyzon merolae	3377 (10D)	β-carotene ketolase / hydroxylase	viii	Roller drum	8	1172	Autotrophic	c	49.9	13.5001	−	−	−	−	−	−	−	−	−	−
2022-10-14 12:00:00	2022	9	Cyanidioschyzon merolae	3377 (10D)	Wildtype	WT	Roller drum	8	750	Autotrophic	a	44.3	11.8574	−	−	−	−	−	−	−	−	−	−
2022-10-14 12:00:00	2022	9	Cyanidioschyzon merolae	3377 (10D)	Wildtype	WT	Roller drum	8	750	Autotrophic	b	41.9	11.2142	−	−	−	−	−	−	−	−	−	−
2022-10-14 12:00:00	2022	9	Cyanidioschyzon merolae	3377 (10D)	Wildtype	WT	Roller drum	8	750	Autotrophic	c	42.7	11.4286	−	−	−	−	−	−	−	−	−	−
2022-10-14 12:00:00	2022	9	Cyanidioschyzon merolae	3377 (10D)	β-carotene ketolase	ii	Roller drum	8	750	Autotrophic	a	37.7	10.1881	−	−	−	−	−	−	−	−	−	−
2022-10-14 12:00:00	2022	9	Cyanidioschyzon merolae	3377 (10D)	β-carotene ketolase	ii	Roller drum	8	750	Autotrophic	b	36.9	9.9713	−	−	−	−	−	−	−	−	−	−
2022-10-14 12:00:00	2022	9	Cyanidioschyzon merolae	3377 (10D)	β-carotene ketolase	ii	Roller drum	8	750	Autotrophic	c	36.4	9.8358	−	−	−	−	−	−	−	−	−	−
2022-10-14 12:00:00	2022	9	Cyanidioschyzon merolae	3377 (10D)	β-carotene ketolase / hydroxylase	viii	Roller drum	8	750	Autotrophic	a	35.2	9.5017	−	−	−	−	−	−	−	−	−	−
2022-10-14 12:00:00	2022	9	Cyanidioschyzon merolae	3377 (10D)	β-carotene ketolase / hydroxylase	viii	Roller drum	8	750	Autotrophic	b	36.1	9.7465	−	−	−	−	−	−	−	−	−	−
2022-10-14 12:00:00	2022	9	Cyanidioschyzon merolae	3377 (10D)	β-carotene ketolase / hydroxylase	viii	Roller drum	8	750	Autotrophic	c	35.7	9.6377	−	−	−	−	−	−	−	−	−	−
2022-10-14 12:00:00	2022	9	Cyanidioschyzon merolae	3377 (10D)	Wildtype	WT	Roller drum	8	1172	Autotrophic	a	61.3	16.4134	−	−	−	−	−	−	−	−	−	−
2022-10-14 12:00:00	2022	9	Cyanidioschyzon merolae	3377 (10D)	Wildtype	WT	Roller drum	8	1172	Autotrophic	b	61.7	16.5206	−	−	−	−	−	−	−	−	−	−
2022-10-14 12:00:00	2022	9	Cyanidioschyzon merolae	3377 (10D)	Wildtype	WT	Roller drum	8	1172	Autotrophic	c	57.7	15.4486	−	−	−	−	−	−	−	−	−	−
2022-10-14 12:00:00	2022	9	Cyanidioschyzon merolae	3377 (10D)	β-carotene ketolase	ii	Roller drum	8	1172	Autotrophic	a	49.6	13.413	−	−	−	−	−	−	−	−	−	−
2022-10-14 12:00:00	2022	9	Cyanidioschyzon merolae	3377 (10D)	β-carotene ketolase	ii	Roller drum	8	1172	Autotrophic	b	48.1	13.0065	−	−	−	−	−	−	−	−	−	−
2022-10-14 12:00:00	2022	9	Cyanidioschyzon merolae	3377 (10D)	β-carotene ketolase	ii	Roller drum	8	1172	Autotrophic	c	49.1	13.2775	−	−	−	−	−	−	−	−	−	−
2022-10-14 12:00:00	2022	9	Cyanidioschyzon merolae	3377 (10D)	β-carotene ketolase / hydroxylase	viii	Roller drum	8	1172	Autotrophic	a	49.8	13.4729	−	−	−	−	−	−	−	−	−	−
2022-10-14 12:00:00	2022	9	Cyanidioschyzon merolae	3377 (10D)	β-carotene ketolase / hydroxylase	viii	Roller drum	8	1172	Autotrophic	b	50.4	13.6361	−	−	−	−	−	−	−	−	−	−
2022-10-14 12:00:00	2022	9	Cyanidioschyzon merolae	3377 (10D)	β-carotene ketolase / hydroxylase	viii	Roller drum	8	1172	Autotrophic	c	51.9	14.0441	−	−	−	−	−	−	−	−	−	−
2022-10-15 12:00:00	2022	10	Cyanidioschyzon merolae	3377 (10D)	Wildtype	WT	Roller drum	8	750	Autotrophic	a	43.9	11.7502	−	−	−	−	−	−	−	−	−	−
2022-10-15 12:00:00	2022	10	Cyanidioschyzon merolae	3377 (10D)	Wildtype	WT	Roller drum	8	750	Autotrophic	b	45	12.045	−	−	−	−	−	−	−	−	−	−
2022-10-15 12:00:00	2022	10	Cyanidioschyzon merolae	3377 (10D)	Wildtype	WT	Roller drum	8	750	Autotrophic	c	44.6	11.9378	−	−	−	−	−	−	−	−	−	−
2022-10-15 12:00:00	2022	10	Cyanidioschyzon merolae	3377 (10D)	β-carotene ketolase	ii	Roller drum	8	750	Autotrophic	a	38.1	10.2965	−	−	−	−	−	−	−	−	−	−
2022-10-15 12:00:00	2022	10	Cyanidioschyzon merolae	3377 (10D)	β-carotene ketolase	ii	Roller drum	8	750	Autotrophic	b	37.4	10.1068	−	−	−	−	−	−	−	−	−	−
2022-10-15 12:00:00	2022	10	Cyanidioschyzon merolae	3377 (10D)	β-carotene ketolase	ii	Roller drum	8	750	Autotrophic	c	38.5	10.4049	−	−	−	−	−	−	−	−	−	−
2022-10-15 12:00:00	2022	10	Cyanidioschyzon merolae	3377 (10D)	β-carotene ketolase / hydroxylase	viii	Roller drum	8	750	Autotrophic	a	38.2	10.3177	−	−	−	−	−	−	−	−	−	−
2022-10-15 12:00:00	2022	10	Cyanidioschyzon merolae	3377 (10D)	β-carotene ketolase / hydroxylase	viii	Roller drum	8	750	Autotrophic	b	36.9	9.9641	−	−	−	−	−	−	−	−	−	−
2022-10-15 12:00:00	2022	10	Cyanidioschyzon merolae	3377 (10D)	β-carotene ketolase / hydroxylase	viii	Roller drum	8	750	Autotrophic	c	37.4	10.1001	−	−	−	−	−	−	−	−	−	−
2022-10-15 12:00:00	2022	10	Cyanidioschyzon merolae	3377 (10D)	Wildtype	WT	Roller drum	8	1172	Autotrophic	a	61.1	16.3598	−	−	−	−	−	−	−	−	−	−
2022-10-15 12:00:00	2022	10	Cyanidioschyzon merolae	3377 (10D)	Wildtype	WT	Roller drum	8	1172	Autotrophic	b	61.4	16.4402	−	−	−	−	−	−	−	−	−	−
2022-10-15 12:00:00	2022	10	Cyanidioschyzon merolae	3377 (10D)	Wildtype	WT	Roller drum	8	1172	Autotrophic	c	60.5	16.199	−	−	−	−	−	−	−	−	−	−
2022-10-15 12:00:00	2022	10	Cyanidioschyzon merolae	3377 (10D)	β-carotene ketolase	ii	Roller drum	8	1172	Autotrophic	a	48.7	13.1691	−	−	−	−	−	−	−	−	−	−
2022-10-15 12:00:00	2022	10	Cyanidioschyzon merolae	3377 (10D)	β-carotene ketolase	ii	Roller drum	8	1172	Autotrophic	b	49.2	13.3046	−	−	−	−	−	−	−	−	−	−
2022-10-15 12:00:00	2022	10	Cyanidioschyzon merolae	3377 (10D)	β-carotene ketolase	ii	Roller drum	8	1172	Autotrophic	c	48.9	13.2233	−	−	−	−	−	−	−	−	−	−
2022-10-15 12:00:00	2022	10	Cyanidioschyzon merolae	3377 (10D)	β-carotene ketolase / hydroxylase	viii	Roller drum	8	1172	Autotrophic	a	53.4	14.4521	−	−	−	−	−	−	−	−	−	−
2022-10-15 12:00:00	2022	10	Cyanidioschyzon merolae	3377 (10D)	β-carotene ketolase / hydroxylase	viii	Roller drum	8	1172	Autotrophic	b	53.6	14.5065	−	−	−	−	−	−	−	−	−	−
2022-10-15 12:00:00	2022	10	Cyanidioschyzon merolae	3377 (10D)	β-carotene ketolase / hydroxylase	viii	Roller drum	8	1172	Autotrophic	c	53.2	14.3977	−	−	−	−	−	−	−	−	−	−
2022-10-16 14:30:00	2022	11	Cyanidioschyzon merolae	3377 (10D)	Wildtype	WT	Roller drum	8	750	Autotrophic	a	46.7	12.5006	−	−	−	−	−	−	−	−	−	−
2022-10-16 14:30:00	2022	11	Cyanidioschyzon merolae	3377 (10D)	Wildtype	WT	Roller drum	8	750	Autotrophic	b	45.3	12.1254	−	−	−	−	−	−	−	−	−	−
2022-10-16 14:30:00	2022	11	Cyanidioschyzon merolae	3377 (10D)	Wildtype	WT	Roller drum	8	750	Autotrophic	c	46.4	12.4202	−	−	−	−	−	−	−	−	−	−
2022-10-16 14:30:00	2022	11	Cyanidioschyzon merolae	3377 (10D)	β-carotene ketolase	ii	Roller drum	8	750	Autotrophic	a	39.9	10.7843	−	−	−	−	−	−	−	−	−	−
2022-10-16 14:30:00	2022	11	Cyanidioschyzon merolae	3377 (10D)	β-carotene ketolase	ii	Roller drum	8	750	Autotrophic	b	38.2	10.3236	−	−	−	−	−	−	−	−	−	−
2022-10-16 14:30:00	2022	11	Cyanidioschyzon merolae	3377 (10D)	β-carotene ketolase	ii	Roller drum	8	750	Autotrophic	c	38.1	10.2965	−	−	−	−	−	−	−	−	−	−
2022-10-16 14:30:00	2022	11	Cyanidioschyzon merolae	3377 (10D)	β-carotene ketolase / hydroxylase	viii	Roller drum	8	750	Autotrophic	a	37	9.9913	−	−	−	−	−	−	−	−	−	−
2022-10-16 14:30:00	2022	11	Cyanidioschyzon merolae	3377 (10D)	β-carotene ketolase / hydroxylase	viii	Roller drum	8	750	Autotrophic	b	39.2	10.5897	−	−	−	−	−	−	−	−	−	−
2022-10-16 14:30:00	2022	11	Cyanidioschyzon merolae	3377 (10D)	β-carotene ketolase / hydroxylase	viii	Roller drum	8	750	Autotrophic	c	38.1	10.2905	−	−	−	−	−	−	−	−	−	−
2022-10-16 14:30:00	2022	11	Cyanidioschyzon merolae	3377 (10D)	Wildtype	WT	Roller drum	8	1172	Autotrophic	a	60.9	16.3062	−	−	−	−	−	−	−	−	−	−
2022-10-16 14:30:00	2022	11	Cyanidioschyzon merolae	3377 (10D)	Wildtype	WT	Roller drum	8	1172	Autotrophic	b	61.4	16.4402	−	−	−	−	−	−	−	−	−	−
2022-10-16 14:30:00	2022	11	Cyanidioschyzon merolae	3377 (10D)	Wildtype	WT	Roller drum	8	1172	Autotrophic	c	60.8	16.2794	−	−	−	−	−	−	−	−	−	−
2022-10-16 14:30:00	2022	11	Cyanidioschyzon merolae	3377 (10D)	β-carotene ketolase	ii	Roller drum	8	1172	Autotrophic	a	48.9	13.2233	−	−	−	−	−	−	−	−	−	−
2022-10-16 14:30:00	2022	11	Cyanidioschyzon merolae	3377 (10D)	β-carotene ketolase	ii	Roller drum	8	1172	Autotrophic	b	48.9	13.2233	−	−	−	−	−	−	−	−	−	−
2022-10-16 14:30:00	2022	11	Cyanidioschyzon merolae	3377 (10D)	β-carotene ketolase	ii	Roller drum	8	1172	Autotrophic	c	49.2	13.3046	−	−	−	−	−	−	−	−	−	−
2022-10-16 14:30:00	2022	11	Cyanidioschyzon merolae	3377 (10D)	β-carotene ketolase / hydroxylase	viii	Roller drum	8	1172	Autotrophic	a	54.5	14.7513	−	−	−	−	−	−	−	−	−	−
2022-10-16 14:30:00	2022	11	Cyanidioschyzon merolae	3377 (10D)	β-carotene ketolase / hydroxylase	viii	Roller drum	8	1172	Autotrophic	b	52.4	14.1801	−	−	−	−	−	−	−	−	−	−
2022-10-16 14:30:00	2022	11	Cyanidioschyzon merolae	3377 (10D)	β-carotene ketolase / hydroxylase	viii	Roller drum	8	1172	Autotrophic	c	53.2	14.3977	−	−	−	−	−	−	−	−	−	−
2022-10-17 10:30:00	2022	12	Cyanidioschyzon merolae	3377 (10D)	Wildtype	WT	Roller drum	8	750	Autotrophic	a	47.7	12.7686	0.770822	1.73296	14.8164	−	−	−	0.55719	−	0.0222077	0.176385
2022-10-17 10:30:00	2022	12	Cyanidioschyzon merolae	3377 (10D)	Wildtype	WT	Roller drum	8	750	Autotrophic	b	46.4	12.4202	0.738634	1.68329	11.4654	−	−	−	0.549132	−	0.0223955	0.172818
2022-10-17 10:30:00	2022	12	Cyanidioschyzon merolae	3377 (10D)	Wildtype	WT	Roller drum	8	750	Autotrophic	c	44.9	12.0182	0.765114	1.74507	15.2521	−	−	−	0.557624	−	0.0231308	0.178688
2022-10-17 10:30:00	2022	12	Cyanidioschyzon merolae	3377 (10D)	β-carotene ketolase	ii	Roller drum	8	750	Autotrophic	a	40.2	10.8656	1.10917	1.47803	17.2579	0.0507287	0.32053	0.621051	−	0.0388234	−	0.0784508
2022-10-17 10:30:00	2022	12	Cyanidioschyzon merolae	3377 (10D)	β-carotene ketolase	ii	Roller drum	8	750	Autotrophic	b	39.3	10.6217	1.11602	1.47377	19.3358	0.0499146	0.325201	0.611164	−	0.0377774	−	0.0785752
2022-10-17 10:30:00	2022	12	Cyanidioschyzon merolae	3377 (10D)	β-carotene ketolase	ii	Roller drum	8	750	Autotrophic	c	38.4	10.3778	1.04126	1.3148	15.2211	0.0501809	0.314428	0.560771	−	0.0353451	−	0.0785095
2022-10-17 10:30:00	2022	12	Cyanidioschyzon merolae	3377 (10D)	β-carotene ketolase / hydroxylase	viii	Roller drum	8	750	Autotrophic	a	38	10.2633	1.01077	1.3199	15.5005	0.669876	0.0786994	0.0193989	−	0.108551	−	0.12963
2022-10-17 10:30:00	2022	12	Cyanidioschyzon merolae	3377 (10D)	β-carotene ketolase / hydroxylase	viii	Roller drum	8	750	Autotrophic	b	38.1	10.2905	1.01593	1.33331	15.9213	0.680942	0.0808203	0.0196127	−	0.105619	−	0.129102
2022-10-17 10:30:00	2022	12	Cyanidioschyzon merolae	3377 (10D)	β-carotene ketolase / hydroxylase	viii	Roller drum	8	750	Autotrophic	c	40.1	10.8345	1.09043	1.60742	19.8786	0.70348	0.0789134	0.0208913	−	0.123353	−	0.14466
2022-10-17 10:30:00	2022	12	Cyanidioschyzon merolae	3377 (10D)	Wildtype	WT	Roller drum	8	1172	Autotrophic	a	61.6	16.4938	0.462627	0.65095	2.9044	−	−	−	0.347001	−	0.00772094	0.0849628
2022-10-17 10:30:00	2022	12	Cyanidioschyzon merolae	3377 (10D)	Wildtype	WT	Roller drum	8	1172	Autotrophic	b	63	16.869	0.453786	0.770167	4.35537	−	−	−	0.362611	−	0.00891907	0.0889209
2022-10-17 10:30:00	2022	12	Cyanidioschyzon merolae	3377 (10D)	Wildtype	WT	Roller drum	8	1172	Autotrophic	c	57.9	15.5022	0.449393	0.737051	4.31504	−	−	−	0.354074	−	0.00826323	0.0883333
2022-10-17 10:30:00	2022	12	Cyanidioschyzon merolae	3377 (10D)	β-carotene ketolase	ii	Roller drum	8	1172	Autotrophic	a	49.5	13.3859	1.0168	0.580233	4.35468	0.0398207	0.28153	0.583572	−	0.0408079	−	0.0585164
2022-10-17 10:30:00	2022	12	Cyanidioschyzon merolae	3377 (10D)	β-carotene ketolase	ii	Roller drum	8	1172	Autotrophic	b	48.7	13.1691	1.0086	0.604492	5.20789	0.0443182	0.289301	0.543705	−	0.0384284	−	0.0593766
2022-10-17 10:30:00	2022	12	Cyanidioschyzon merolae	3377 (10D)	β-carotene ketolase	ii	Roller drum	8	1172	Autotrophic	c	45.6	12.329	0.958665	0.611744	5.78217	0.0420694	0.285416	0.563639	−	0.0396182	−	0.0589465
2022-10-17 10:30:00	2022	12	Cyanidioschyzon merolae	3377 (10D)	β-carotene ketolase / hydroxylase	viii	Roller drum	8	1172	Autotrophic	a	51.1	13.8265	0.904325	0.56456	5.09112	0.511871	0.151226	0.0564234	−	0.113245	−	0.0680781
2022-10-17 10:30:00	2022	12	Cyanidioschyzon merolae	3377 (10D)	β-carotene ketolase / hydroxylase	viii	Roller drum	8	1172	Autotrophic	b	51.8	14.0169	0.894884	0.621814	5.89878	0.537161	0.125321	0.0449099	−	0.116366	−	0.0700106
2022-10-17 10:30:00	2022	12	Cyanidioschyzon merolae	3377 (10D)	β-carotene ketolase / hydroxylase	viii	Roller drum	8	1172	Autotrophic	c	52.3	14.1529	0.88063	0.515788	4.8615	0.506016	0.138402	0.054013	−	0.109208	−	0.0625863
